# Multi-omics analysis reveals key immunogenic signatures induced by oncolytic Zika virus infection of paediatric brain tumour cells

**DOI:** 10.1101/2024.11.28.625843

**Authors:** Matt Sherwood, Thiago G. Mitsugi, Carolini Kaid, Brandon Coke, Mayana Zatz, Kevin Maringer, Oswaldo K. Okamoto, Rob M. Ewing

## Abstract

Brain tumours disproportionately affect children and are the largest cause of paediatric cancer-related death. Despite decades of research, paediatric standard-of-care therapy still predominantly relies on surgery, radiotherapy, and systemic use of cytotoxic chemotherapeutic agents, all of which can result in debilitating acute and late effects. Novel therapies that engage the immune system, such as oncolytic viruses (OVs), hold great promise and are desperately needed. Zika virus (ZIKV) infects and destroys aggressive cells from paediatric medulloblastoma, atypical teratoid rhabdoid tumour (ATRT), diffuse midline glioma (DMG), ependymoma and neuroblastoma. Despite this, the molecular mechanisms underpinning this therapeutic response are grossly unknown. By profiling the transcriptome across a time-course, we comprehensively investigated the response of paediatric medulloblastoma and ATRT brain tumour cells to ZIKV infection at the transcriptome level for the first time. We observed conserved TNF signalling pathway and cytokine signalling-related signatures following ZIKV infection. We demonstrated that the canonical TNF-alpha signalling pathway is implicated in oncolysis by reducing the viability of ZIKV-infected brain tumour cells and is a likely contributor to the anti-tumoural immune response through TNF-alpha secretion. Our findings have highlighted TNF-alpha as a potential prognostic marker for oncolytic ZIKV virotherapy. Performing a 49-plex ELISA, we generated the most comprehensive ZIKV-infected cancer cell secretome to date. We demonstrated that ZIKV infection induces a clinically relevant and diverse pro-inflammatory brain tumour cell secretome, thus circumventing the need for transgene modification to boost efficacy. We assessed publicly available scRNA-Seq data to model how the ZIKV-induced secretome may (i) interact with medulloblastoma tumour microenvironment (TME) cells via paracrine signalling and (ii) polarise lymph node immune cells via endocrine signalling. Our modelling has provided significant insight into the cytokine response that orchestrates the diverse anti-tumoural immune response during oncolytic ZIKV infection of brain tumours. Our findings have significantly contributed to understanding the molecular mechanisms governing oncolytic ZIKV infection and will help pave the way towards ZIKV-based virotherapy.
