## Supplementary Tables 1 and 2 for "Multi-omics analysis reveals key immunogenic signatures induced by oncolytic Zika virus infection of paediatric brain tumour cells"

### Sheet: Supplementary Table 1
	USP7 Mock			USP7 ZIKV			USP13 Mock			USP13 ZIKV
Protein	12hpi	24hpi	48hpi	12hpi	24hpi	48hpi	12hpi	24hpi	48hpi	12hpi	24hpi	48hpi
BTLA	X			X	X		X	X		X
CD27	X			X			X	X	X
CD28	X			X	X		X	X		X	X
CD80	X			X			X	X		X
CD137 (TNFRSF9)	X	X	X	X	X	X	X	X	X	X	X	X
CD152 (CTLA4)
GITR	X			X			X	X		X	X
HVEM	X	X		X			X	X		X	X
IDO	X	X		X			X			X	X
LAG-3	X	X		X			X	X		X	X
PD-1	X	X		X	X		X	X		X	X
PD-L1
PD-L2	X	X	X	X	X	X	X	X	X	X	X	X
TIM-3								X		X
Eotaxin (CCL11)		X	X	X		X	X	X	X	X	X	X
GM-CSF						X	X	X	X	X	X	X
GRO alpha (CXCL1)	X	X	X	X	X	X	X	X	X	X	X	X
IFN alpha						X	X	X	X	X	X	X
IFN gamma							X	X	X	X	X	X
IL-1 alpha						X	X	X	X	X	X	X
IL-1 beta												X
IL-1RA												X
IL-2												X
IL-4						X	X	X	X	X	X	X
IL-5			X			X	X	X	X	X	X	X
IL-6	X	X	X	X	X	X	X	X	X	X	X	X
IL-7		X	X		X	X	X	X	X	X	X	X
IL-8 (CXCL8)	X	X	X	X	X	X	X	X	X	X	X	X
IL-9	X	X	X	X	X	X	X	X	X	X	X	X
IL-15							X	X	X	X	X	X
IL-18						X	X	X	X	X	X	X
IL-21						X	X	X	X	X	X	X
IL-22							X	X	X	X		X
IL-23							X	X	X	X	X	X
IL-27								X	X			X
IL-31							X	X	X	X	X	X
IP-10 (CXCL10)		X	X			X	X	X	X	X	X	X
MCP-1 (CCL2)	X	X	X	X	X	X	X	X	X	X	X	X
MIP-1 alpha (CCL3)	X	X	X	X	X	X	X	X	X	X	X	X
MIP-1 beta (CCL4)	X	X	X	X	X	X	X	X	X	X	X	X
RANTES (CCL5)	X	X	X	X	X	X	X	X	X	X	X	X
SDF-1 alpha (CXCL12)	X	X	X		X	X	X	X	X	X	X	X
TNF alpha	X	X	X	X	X	X	X	X	X	X	X	X
TNF beta							X	X	X	X	X	X
IL-10
IL-12p70
IL-13
IL-17A (CTLA-8)
TNFSF9			X	X		X	X	X	X	X	X	X

### Sheet: Supplementary Table 2
Cell type	CD4+ T Cell				CD8+ T Cell				NK Cell			cDC1					cDC2				Macrophage					Monocyte					Neutrophil
Polarisation State	T4-a	T4-c	T4-c	T4-f	T8-a	T8-c	T8-c	T8-f	NK-a	NK-c	NK-c	cDC1-a	cDC1-c	cDC1-c	cDC1-d	cDC1-e	cDC2-a	cDC2-c	cDC2-c	cDC2-c	Mac-a	Mac-c	Mac-c	Mac-d	Mac-e	Mono-a	Mono-c	Mono-c	Mono-d	Mono-e	Neu-a	Neu-c	Neu-c	Neu-d	Neu-e
Cytokine	IFN alpha	IL-1 alpha	IL-1 beta	IL-4	IFN alpha	IL-1 alpha	IL-1 beta	IL-4	IFN alpha	IL-1 alpha	IL-1 beta	IFN alpha	IL-1 alpha	IL-1 beta	TNF-alpha	GM-CSF	IFN alpha	IL-1 alpha	IL-1 beta	TNF-alpha	IFN alpha	IL-1 alpha	IL-1 beta	TNF-alpha	IL-4	IFN alpha	IL-1 alpha	IL-1 beta	TNF-alpha	GM-CSF	IFN alpha	IL-1 alpha	IL-1 beta	TNF-alpha	GM-CSF
Top upregulated DEG	Isg15	Ly6a	Ly6a	H2-DMa	Isg15	Igfbp4	Igfbp4	H2-DMa	Gzmb	Ifngr1	Ifngr1	Isg15	Ccl17	Serpina3g	Apol7c	Ccl17	Cxcl9	NA	Ccl17	Fabp5	Cxcl10	Ccl9	Ccl9	Saa3	Ccl7	Cxcl10	Ccl24	Fabp5	Saa3	Fabp5	NA	Cxcl3	Cxcl3	Sod2	Ffar2
2nd	ifit3	Igfbp4	Igfbp4	Bcl2	Bst2	Ly6a	Ly6a	Plac8	Isg15	Bcl2l11	Crem	Cxcl9	Wfdc17	Ccl17	Cxcl9	Itgae	Isg15		Fabp5	Ccl17	Ccl12	Ccl12	Ccl12	Ccl9	Ccl2	Isg15	Fabp5	Sdc4	Sod2	Naaa		Gm5483	Wfdc17	Lcn2	Gm5483
3rd	Bst2	Socs3	Socs3	Il4ra	ifit3	Socs3	Socs3	Bcl2	Bst2	Vps37b	Sh2d2a	Irf7	Serpina3g	Wfdc17	Basp1	Pfkp	Irf7		AA467197	Ccl22	Isg15	Ccl7	Ccl7	Cxcl13	Ccl12	Rsad2	Sdc4	Ccl24	Bcl2a1b	Clec4n		Fcgr2b	Gm5483	Cxcl10	Fcgr2b
4th	Isg20	Ndrg3	Ndrg3	Socs1	Isg20	Gadd45g	Apobec3	Il4ra	Cxcl10	Crem	Serpinb6b	ifitm3	ifitm2	Mkrn1	Marcksl1	Bcl2a1a	Cxcl10		Ms4a6d	AA467197	Cxcl9	Ccl6	Wfdc17	Marcksl1	Chchd10	Phf11b	Dab2	Saa3	Marcksl1	Vcan		Wfdc17	ifitm6	Chil1	Cish
5th	Slfn5	Ifngr1	Arid5b	Cnp	Slfn5	Ifngr1	Ifngr1	Ppa1	Ccl4	Odc1	Gzmc	Slfn5	Mt1	Ifi205	Bcl2a1b	Bcl2a1d	ifit3		Ccnd2	Il4i1	Rsad2	Ccl2	Sdc4	Sod2	Glrx	Isg20	Thbs1	Dab2	Slpi	Pilra		Xbp1	Lcn2	Cd14	Xbp1
6th	ifitm3	Arid5b	Ifngr1	Foxn3	ifit1	Apobec3	Gzmb	Phgdh	Ifi204	Hvcn1	Vps37b	Isg20	Ifi205	Kmo	Traf1	Cd207	Ifi204		Id2	Marcksl1	Serpina3g	Wfdc17	Ccl6	Wfdc17	Serpina3g	ifit1	Bcl2a1b	Thbs1	Bcl2a1d	Cish		Cish	Thbs1	Prdx5	Cd177
7th	ifit1	Bcl3	Apobec3	Eno1	Ifi27l2a	Socs1	Gadd45g	Socs1	ifitm3	Sh2d2a	Klrb1b	Serpina3g	Mkrn1	Igfbp4	ifitm2	Prkcd	Isg20		Ptpn1	Slc7a11	Irf7	Sdc4	Cd209e	Ccl12	Hmox1	ifit3	Srgn	Dmkn	Clec4e	Dok2		Rnasel	Rnasel	Bcl2a1a	Tarm1
8th	Ifi27l2a	Socs1	Bcl3	Glipr2	Plac8	Plac8	Socs1	Dusp10	Zbp1	Fam107b	Bcl2l11	Ifi204	Cytip	ifitm2	Serpina3g	Cdkn1a	Pnp		Cytip	Tspan3	ifit2	Mt1	Mt1	Mt1	Nabp1	Fcgr1	Ccl2	Srgn	Ehd1	Bcl2a1b		Cd14	Cd177	Wfdc21	Pnp
9th	Ly6a	Apobec3	Socs1	Trat1	Ly6a	Fam241a	Bcl3	Cd8a	Ccl3	Serpinb6b	Txnip	Zbp1	Ptpn1	Cdk2ap2	Nabp1	Snx3	Phf11b		Xbp1	Cdkn1a	Pnp	Dab2	Ccl2	Bcl2a1b	Dab2	Pnp	Ccr1	Vcan	Fth1	Bcl2a1d		Il1r2	Il1r2	Cybb	Il1r2
10th	Phf11b	Stat3	Mxd1	Dusp10	Phf11b	Arid5b	Arid5b	Ncl	Xcl1	Litaf	Hvcn1	Pnp	Rap2a	Mt1	Nfkbia	Kmo	Rsad2		H2afx	Tnfaip2	Cmpk2	Serpina3g	Dab2	Sdc4	Cd209e	Irf7	Ms4a6d	Ms4a6d	Sdc4	Sdc4		Plaur	Xbp1	AA467197	Car4
11th	Rsad2	Arid5a	Stat3	Phgdh	Zbp1	Arid5a	Stat3	Eif5a	Phf11b	Klrb1b	Stat3	Sct	Socs3	Pfkp	Cdkn1a	Bcl2a1b	Slfn5		Socs3	Nrp2	ifit3	Ptpn1	Ccl24	Il1rn	Mrc1	Gbp2	Mafb	Ccr1	Fpr2	Chil3		ifitm6	Spp1	Marcksl1	Basp1
12th	Samhd1	Mxd1	Ly6e	Eif2s2	Samhd1	Bcl3	Plac8	Eif2s2	ifit3	Dgat1	Gzmb	Phf11b	Fh1	Ptpn1	Cxcl16	Gnb4	ifitm3		Ube2s	Il1rn	Ccl7	Cd209e	Clec4n	Clec4e	Sdc4	Ifi209	Jaml	Jaml	Bcl2a1a	Batf3		Ffar2	Id1	Icam1	Bcl2a1a
13th	Zbp1	Ly6e	Ssh2	Igfbp4	Usp18	Gzmb	Ssh2	Eno1	Isg20	Plac8	Tsc22d3	Ifi205	Xbp1	Gnb4	Ccr7	Irf5	Bst2		Mt1	Clec4n	Iigp1	Fabp5	Mt2	Ehd1	Snx2	ifit2	C5ar1	Mafb	Il1rn	H2-DMa		Cd177	Cd14	Ccl3	Upp1
14th	Usp18	Cdkn2d	Sbno2	Jund	Ppa1	Stat3	Gzma	Nop56	Usp18	Serpina3g	Epb41	Ms4a4c	Slfn2	Irf5	Bcl2a1d	Denr	Mndal		Top2a	Cd63	Ifi204	Ccl17	Serpina3g	Clic4	Ap2m1	Phf11d	Lgmn	Clec4n	AA467197	Dab2		Thbs1	Ier3	Ccl4	Bcl2a1d
15th	Iigp1	Gbp2	Tcf7	Lyst	Rnf213	Ppa1	Tcf7	Mbd2	Gadd45g	Irf8	Serinc3	Mndal	Tnfrsf13b	Ccnd3	Ccnd2	Lims1	ifit1		Igfbp4	Clec4e	Ccl2	Ccl24	Ptpn1	Fscn1	Srm	Usp18	Vcan	Adam8	Mmp14	Ppp1r14b		Ccl4	Plaur	Ehd1	Hbegf
16th	Gbp2	Zbp1	Rapgef6	Nop56	Irf7	Zbp1	Arid5a	Pa2g4	Ppa1	Txnip	Gimap3	Tspo	Fth1	Picalm	Dusp2	Ppp1r14b	Ms4a4c		Tuba1b	Bhlhe40	Ifi205	Xbp1	Mrc1	Mt2	Retnla	Ifi47	Dmkn	Lcn2	Plek	Cd24a		Lcn2	Tarm1	Bcl2a1b	Naaa
17th	Irf7	Nfkbia	Il21r	Mbd2	Ifi209	Gpr18	Satb1	Cycs	Rnf213	Serpinb9	Fryl	Slfn2	Fabp5	Slfn2	Ncoa7	Lgals3	Zbp1		Srp9	Id2	AW112010	Mafb	Fcgr2b	Atp6v1b2	Ncl	Oasl1	Tfec	Spp1	Gpr84	Reep3		Tarm1	Wfdc21	Fpr2	Cd24a
18th	Rnf213	Myl12b	Gbp2	Gm47283	Rsad2	Sbno2	Ndrg3	Nme1	Ifng	Dennd4a	Irf8	Ifi47	Wnk1	Tle3	Mkrn1	Naaa	Oasl2		Clec4n	Bcl2a1d	Ifih1	Clec4n	Fabp5	Procr	Cebpd	Ube2l6	Adam8	Ccl2	Ptges	Bcl2a1a		Ier3	Fcgr2b	N4bp1	Gm14005
19th	Ifi203	Gadd45g	Gadd45g	Ppp3cc	ifitm3	Satb1	Rapgef6	C1qbp	Trim30a	Celf2	Celf2	Usp18	Cdkn1a	Xbp1	Dnase1l3	Cst3	Ifi47		Dok2	Malt1	Ifi47	Jaml	Xbp1	Clec4n	Srsf9	Fgl2	Ccl7	Bcl2a1b	Tnip1	Ccl24		Tes	Basp1	Dusp16	Rab44
20th DEG	ifit3b	Cd53	Arid5a	Ppa1	Ifi203	Cdkn2d	Fam241a	Ppp1r14b	ifit1	Tsc22d3	Irak2	Samhd1	Pfkp	Fkbp5	Serpinb9	Ifi205	Gbp2		Birc5	Fscn1	ifit1	Fcgr2b	Lgmn	Il4i1	Cd209d	Cd69	F10	Msr1	Clec4n	Dmkn		Id1	Ccl6	Ikbke	Glipr2
